# Using Deep Learning to Decipher the Impact of Telomerase Promoter Mutations on the Morpholome

**DOI:** 10.1101/2023.11.20.567914

**Authors:** Andres J. Nevarez, Anusorn Mudla, Sabrina A. Diaz, Nan Hao

## Abstract

Melanoma showcases a complex interplay of genetic alterations and cellular morphological changes during metastatic transformation. While pivotal, the role of specific mutations in dictating these changes still needs to be fully elucidated. Telomerase promoter mutations (TPMs) significantly influence melanoma’s progression, invasiveness, and resistance to various emerging treatments, including chemical inhibitors, telomerase inhibitors, targeted therapy, and immunotherapies. We aim to understand the morphological and phenotypic implications of the two dominant monoallelic TPMs, C228T and C250T, enriched in melanoma metastasis. We developed isogenic clonal cell lines containing the TPMs and utilized dual-color expression reporters steered by the endogenous Telomerase promoter, giving us allelic resolution. This approach allowed us to monitor morpholomic variations induced by these mutations. TPM-bearing cells exhibited significant morpholome differences from their wild-type counterparts, with increased allele expression patterns, augmented wound-healing rates, and unique spatiotemporal dynamics. Notably, the C250T mutation exerted more pronounced changes in the morpholome than C228T, suggesting a differential role in metastatic potential. Our findings underscore the distinct influence of TPMs on melanoma’s cellular architecture and behavior. The C250T mutation may offer a unique morpholomic and systems-driven advantage for metastasis. These insights provide a foundational understanding of how a non-coding mutation in melanoma metastasis affects the system, manifesting in cellular morpholome.
