## Supplemental Figure 2 for "Using Deep Learning to Decipher the Impact of Telomerase Promoter Mutations on the Morpholome": Features.xlsx

### Sheet: Sheet1
AreaShape_Area
AreaShape_BoundingBoxArea
AreaShape_CentralMoment_0_0
AreaShape_CentralMoment_0_1
AreaShape_CentralMoment_0_2
AreaShape_CentralMoment_0_3
AreaShape_CentralMoment_1_0
AreaShape_CentralMoment_1_1
AreaShape_CentralMoment_1_2
AreaShape_CentralMoment_1_3
AreaShape_CentralMoment_2_0
AreaShape_CentralMoment_2_1
AreaShape_CentralMoment_2_2
AreaShape_CentralMoment_2_3
AreaShape_Compactness
AreaShape_ConvexArea
AreaShape_Eccentricity
AreaShape_EquivalentDiameter
AreaShape_Extent
AreaShape_FormFactor
AreaShape_HuMoment_0
AreaShape_HuMoment_1
AreaShape_HuMoment_2
AreaShape_HuMoment_3
AreaShape_HuMoment_4
AreaShape_HuMoment_5
AreaShape_HuMoment_6
AreaShape_InertiaTensorEigenvalues_0
AreaShape_InertiaTensorEigenvalues_1
AreaShape_InertiaTensor_0_0
AreaShape_InertiaTensor_0_1
AreaShape_InertiaTensor_1_0
AreaShape_InertiaTensor_1_1
AreaShape_MajorAxisLength
AreaShape_MaxFeretDiameter
AreaShape_MaximumRadius
AreaShape_MeanRadius
AreaShape_MedianRadius
AreaShape_MinFeretDiameter
AreaShape_MinorAxisLength
AreaShape_NormalizedMoment_0_0
AreaShape_NormalizedMoment_0_1
AreaShape_NormalizedMoment_0_2
AreaShape_NormalizedMoment_0_3
AreaShape_NormalizedMoment_1_0
AreaShape_NormalizedMoment_1_1
AreaShape_NormalizedMoment_1_2
AreaShape_NormalizedMoment_1_3
AreaShape_NormalizedMoment_2_0
AreaShape_NormalizedMoment_2_1
AreaShape_NormalizedMoment_2_2
AreaShape_NormalizedMoment_2_3
AreaShape_NormalizedMoment_3_0
AreaShape_NormalizedMoment_3_1
AreaShape_NormalizedMoment_3_2
AreaShape_NormalizedMoment_3_3
AreaShape_Orientation
AreaShape_Perimeter
AreaShape_Solidity
AreaShape_SpatialMoment_0_0
AreaShape_SpatialMoment_0_1
AreaShape_SpatialMoment_0_2
AreaShape_SpatialMoment_0_3
AreaShape_SpatialMoment_1_0
AreaShape_SpatialMoment_1_1
AreaShape_SpatialMoment_1_2
AreaShape_SpatialMoment_1_3
AreaShape_SpatialMoment_2_0
AreaShape_SpatialMoment_2_1
AreaShape_SpatialMoment_2_2
AreaShape_SpatialMoment_2_3
AreaShape_Zernike_0_0
AreaShape_Zernike_1_1
AreaShape_Zernike_2_0
AreaShape_Zernike_2_2
AreaShape_Zernike_3_1
AreaShape_Zernike_3_3
AreaShape_Zernike_4_0
AreaShape_Zernike_4_2
AreaShape_Zernike_4_4
AreaShape_Zernike_5_1
AreaShape_Zernike_5_3
AreaShape_Zernike_5_5
AreaShape_Zernike_6_0
AreaShape_Zernike_6_2
AreaShape_Zernike_6_4
AreaShape_Zernike_6_6
AreaShape_Zernike_7_1
AreaShape_Zernike_7_3
AreaShape_Zernike_7_5
AreaShape_Zernike_7_7
AreaShape_Zernike_8_0
AreaShape_Zernike_8_2
AreaShape_Zernike_8_4
AreaShape_Zernike_8_6
AreaShape_Zernike_8_8
AreaShape_Zernike_9_1
AreaShape_Zernike_9_3
AreaShape_Zernike_9_5
AreaShape_Zernike_9_7
AreaShape_Zernike_9_9
Intensity_IntegratedIntensityEdge_TPM_allele
Intensity_IntegratedIntensityEdge_WT_allele
Intensity_IntegratedIntensityEdge_phase
Intensity_IntegratedIntensity_TPM_allele
Intensity_IntegratedIntensity_WT_allele
Intensity_IntegratedIntensity_phase
Intensity_LowerQuartileIntensity_TPM_allele
Intensity_LowerQuartileIntensity_WT_allele
Intensity_LowerQuartileIntensity_phase
Intensity_MADIntensity_TPM_allele
Intensity_MADIntensity_WT_allele
Intensity_MADIntensity_phase
Intensity_MassDisplacement_TPM_allele
Intensity_MassDisplacement_WT_allele
Intensity_MassDisplacement_phase
Intensity_MaxIntensityEdge_TPM_allele
Intensity_MaxIntensityEdge_WT_allele
Intensity_MaxIntensityEdge_phase
Intensity_MaxIntensity_TPM_allele
Intensity_MaxIntensity_WT_allele
Intensity_MaxIntensity_phase
Intensity_MeanIntensityEdge_TPM_allele
Intensity_MeanIntensityEdge_WT_allele
Intensity_MeanIntensityEdge_phase
Intensity_MeanIntensity_TPM_allele
Intensity_MeanIntensity_WT_allele
Intensity_MeanIntensity_phase
Intensity_MedianIntensity_TPM_allele
Intensity_MedianIntensity_WT_allele
Intensity_MedianIntensity_phase
Intensity_MinIntensityEdge_TPM_allele
Intensity_MinIntensityEdge_WT_allele
Intensity_MinIntensityEdge_phase
Intensity_MinIntensity_TPM_allele
Intensity_MinIntensity_WT_allele
Intensity_MinIntensity_phase
Intensity_StdIntensityEdge_TPM_allele
Intensity_StdIntensityEdge_WT_allele
Intensity_StdIntensityEdge_phase
Intensity_StdIntensity_TPM_allele
Intensity_StdIntensity_WT_allele
Intensity_StdIntensity_phase
Intensity_UpperQuartileIntensity_TPM_allele
Intensity_UpperQuartileIntensity_WT_allele
Intensity_UpperQuartileIntensity_phase
Location_CenterMassIntensity_X_TPM_allele
Location_CenterMassIntensity_X_WT_allele
Location_CenterMassIntensity_X_phase
Location_CenterMassIntensity_Y_TPM_allele
Location_CenterMassIntensity_Y_WT_allele
Location_CenterMassIntensity_Y_phase
Location_Center_X
Location_Center_Y
RadialDistribution_FracAtD_TPM_allele_1of4
RadialDistribution_FracAtD_TPM_allele_2of4
RadialDistribution_FracAtD_TPM_allele_3of4
RadialDistribution_FracAtD_TPM_allele_4of4
RadialDistribution_FracAtD_WT_allele_1of4
RadialDistribution_FracAtD_WT_allele_2of4
RadialDistribution_FracAtD_WT_allele_3of4
RadialDistribution_FracAtD_WT_allele_4of4
RadialDistribution_FracAtD_phase_1of4
RadialDistribution_FracAtD_phase_2of4
RadialDistribution_FracAtD_phase_3of4
RadialDistribution_FracAtD_phase_4of4
RadialDistribution_MeanFrac_TPM_allele_1of4
RadialDistribution_MeanFrac_TPM_allele_2of4
RadialDistribution_MeanFrac_TPM_allele_3of4
RadialDistribution_MeanFrac_TPM_allele_4of4
RadialDistribution_MeanFrac_WT_allele_1of4
RadialDistribution_MeanFrac_WT_allele_2of4
RadialDistribution_MeanFrac_WT_allele_3of4
RadialDistribution_MeanFrac_WT_allele_4of4
RadialDistribution_MeanFrac_phase_1of4
RadialDistribution_MeanFrac_phase_2of4
RadialDistribution_MeanFrac_phase_3of4
RadialDistribution_MeanFrac_phase_4of4
RadialDistribution_RadialCV_TPM_allele_1of4
RadialDistribution_RadialCV_TPM_allele_2of4
RadialDistribution_RadialCV_TPM_allele_3of4
RadialDistribution_RadialCV_TPM_allele_4of4
RadialDistribution_RadialCV_WT_allele_1of4
RadialDistribution_RadialCV_WT_allele_2of4
RadialDistribution_RadialCV_WT_allele_3of4
RadialDistribution_RadialCV_WT_allele_4of4
RadialDistribution_RadialCV_phase_1of4
RadialDistribution_RadialCV_phase_2of4
RadialDistribution_RadialCV_phase_3of4
RadialDistribution_RadialCV_phase_4of4
RadialDistribution_ZernikeMagnitude_TPM_allele_0_0
RadialDistribution_ZernikeMagnitude_TPM_allele_1_1
RadialDistribution_ZernikeMagnitude_TPM_allele_2_0
RadialDistribution_ZernikeMagnitude_TPM_allele_2_2
RadialDistribution_ZernikeMagnitude_TPM_allele_3_1
RadialDistribution_ZernikeMagnitude_TPM_allele_3_3
RadialDistribution_ZernikeMagnitude_TPM_allele_4_0
RadialDistribution_ZernikeMagnitude_TPM_allele_4_2
RadialDistribution_ZernikeMagnitude_TPM_allele_4_4
RadialDistribution_ZernikeMagnitude_TPM_allele_5_1
RadialDistribution_ZernikeMagnitude_TPM_allele_5_3
RadialDistribution_ZernikeMagnitude_TPM_allele_5_5
RadialDistribution_ZernikeMagnitude_TPM_allele_6_0
RadialDistribution_ZernikeMagnitude_TPM_allele_6_2
RadialDistribution_ZernikeMagnitude_TPM_allele_6_4
RadialDistribution_ZernikeMagnitude_TPM_allele_6_6
RadialDistribution_ZernikeMagnitude_TPM_allele_7_1
RadialDistribution_ZernikeMagnitude_TPM_allele_7_3
RadialDistribution_ZernikeMagnitude_TPM_allele_7_5
RadialDistribution_ZernikeMagnitude_TPM_allele_7_7
RadialDistribution_ZernikeMagnitude_TPM_allele_8_0
RadialDistribution_ZernikeMagnitude_TPM_allele_8_2
RadialDistribution_ZernikeMagnitude_TPM_allele_8_4
RadialDistribution_ZernikeMagnitude_TPM_allele_8_6
RadialDistribution_ZernikeMagnitude_TPM_allele_8_8
RadialDistribution_ZernikeMagnitude_TPM_allele_9_1
RadialDistribution_ZernikeMagnitude_TPM_allele_9_3
RadialDistribution_ZernikeMagnitude_TPM_allele_9_5
RadialDistribution_ZernikeMagnitude_TPM_allele_9_7
RadialDistribution_ZernikeMagnitude_TPM_allele_9_9
RadialDistribution_ZernikeMagnitude_WT_allele_0_0
RadialDistribution_ZernikeMagnitude_WT_allele_1_1
RadialDistribution_ZernikeMagnitude_WT_allele_2_0
RadialDistribution_ZernikeMagnitude_WT_allele_2_2
RadialDistribution_ZernikeMagnitude_WT_allele_3_1
RadialDistribution_ZernikeMagnitude_WT_allele_3_3
RadialDistribution_ZernikeMagnitude_WT_allele_4_0
RadialDistribution_ZernikeMagnitude_WT_allele_4_2
RadialDistribution_ZernikeMagnitude_WT_allele_4_4
RadialDistribution_ZernikeMagnitude_WT_allele_5_1
RadialDistribution_ZernikeMagnitude_WT_allele_5_3
RadialDistribution_ZernikeMagnitude_WT_allele_5_5
RadialDistribution_ZernikeMagnitude_WT_allele_6_0
RadialDistribution_ZernikeMagnitude_WT_allele_6_2
RadialDistribution_ZernikeMagnitude_WT_allele_6_4
RadialDistribution_ZernikeMagnitude_WT_allele_6_6
RadialDistribution_ZernikeMagnitude_WT_allele_7_1
RadialDistribution_ZernikeMagnitude_WT_allele_7_3
RadialDistribution_ZernikeMagnitude_WT_allele_7_5
RadialDistribution_ZernikeMagnitude_WT_allele_7_7
RadialDistribution_ZernikeMagnitude_WT_allele_8_0
RadialDistribution_ZernikeMagnitude_WT_allele_8_2
RadialDistribution_ZernikeMagnitude_WT_allele_8_4
RadialDistribution_ZernikeMagnitude_WT_allele_8_6
RadialDistribution_ZernikeMagnitude_WT_allele_8_8
RadialDistribution_ZernikeMagnitude_WT_allele_9_1
RadialDistribution_ZernikeMagnitude_WT_allele_9_3
RadialDistribution_ZernikeMagnitude_WT_allele_9_5
RadialDistribution_ZernikeMagnitude_WT_allele_9_7
RadialDistribution_ZernikeMagnitude_WT_allele_9_9
RadialDistribution_ZernikeMagnitude_phase_0_0
RadialDistribution_ZernikeMagnitude_phase_1_1
RadialDistribution_ZernikeMagnitude_phase_2_0
RadialDistribution_ZernikeMagnitude_phase_2_2
RadialDistribution_ZernikeMagnitude_phase_3_1
RadialDistribution_ZernikeMagnitude_phase_3_3
RadialDistribution_ZernikeMagnitude_phase_4_0
RadialDistribution_ZernikeMagnitude_phase_4_2
RadialDistribution_ZernikeMagnitude_phase_4_4
RadialDistribution_ZernikeMagnitude_phase_5_1
RadialDistribution_ZernikeMagnitude_phase_5_3
RadialDistribution_ZernikeMagnitude_phase_5_5
RadialDistribution_ZernikeMagnitude_phase_6_0
RadialDistribution_ZernikeMagnitude_phase_6_2
RadialDistribution_ZernikeMagnitude_phase_6_4
RadialDistribution_ZernikeMagnitude_phase_6_6
RadialDistribution_ZernikeMagnitude_phase_7_1
RadialDistribution_ZernikeMagnitude_phase_7_3
RadialDistribution_ZernikeMagnitude_phase_7_5
RadialDistribution_ZernikeMagnitude_phase_7_7
RadialDistribution_ZernikeMagnitude_phase_8_0
RadialDistribution_ZernikeMagnitude_phase_8_2
RadialDistribution_ZernikeMagnitude_phase_8_4
RadialDistribution_ZernikeMagnitude_phase_8_6
RadialDistribution_ZernikeMagnitude_phase_8_8
RadialDistribution_ZernikeMagnitude_phase_9_1
RadialDistribution_ZernikeMagnitude_phase_9_3
RadialDistribution_ZernikeMagnitude_phase_9_5
RadialDistribution_ZernikeMagnitude_phase_9_7
RadialDistribution_ZernikeMagnitude_phase_9_9
RadialDistribution_ZernikePhase_TPM_allele_0_0
RadialDistribution_ZernikePhase_TPM_allele_1_1
RadialDistribution_ZernikePhase_TPM_allele_2_0
RadialDistribution_ZernikePhase_TPM_allele_2_2
RadialDistribution_ZernikePhase_TPM_allele_3_1
RadialDistribution_ZernikePhase_TPM_allele_3_3
RadialDistribution_ZernikePhase_TPM_allele_4_0
RadialDistribution_ZernikePhase_TPM_allele_4_2
RadialDistribution_ZernikePhase_TPM_allele_4_4
RadialDistribution_ZernikePhase_TPM_allele_5_1
RadialDistribution_ZernikePhase_TPM_allele_5_3
RadialDistribution_ZernikePhase_TPM_allele_5_5
RadialDistribution_ZernikePhase_TPM_allele_6_0
RadialDistribution_ZernikePhase_TPM_allele_6_2
RadialDistribution_ZernikePhase_TPM_allele_6_4
RadialDistribution_ZernikePhase_TPM_allele_6_6
RadialDistribution_ZernikePhase_TPM_allele_7_1
RadialDistribution_ZernikePhase_TPM_allele_7_3
RadialDistribution_ZernikePhase_TPM_allele_7_5
RadialDistribution_ZernikePhase_TPM_allele_7_7
RadialDistribution_ZernikePhase_TPM_allele_8_0
RadialDistribution_ZernikePhase_TPM_allele_8_2
RadialDistribution_ZernikePhase_TPM_allele_8_4
RadialDistribution_ZernikePhase_TPM_allele_8_6
RadialDistribution_ZernikePhase_TPM_allele_8_8
RadialDistribution_ZernikePhase_TPM_allele_9_1
RadialDistribution_ZernikePhase_TPM_allele_9_3
RadialDistribution_ZernikePhase_TPM_allele_9_5
RadialDistribution_ZernikePhase_TPM_allele_9_7
RadialDistribution_ZernikePhase_TPM_allele_9_9
RadialDistribution_ZernikePhase_WT_allele_0_0
RadialDistribution_ZernikePhase_WT_allele_1_1
RadialDistribution_ZernikePhase_WT_allele_2_0
RadialDistribution_ZernikePhase_WT_allele_2_2
RadialDistribution_ZernikePhase_WT_allele_3_1
RadialDistribution_ZernikePhase_WT_allele_3_3
RadialDistribution_ZernikePhase_WT_allele_4_0
RadialDistribution_ZernikePhase_WT_allele_4_2
RadialDistribution_ZernikePhase_WT_allele_4_4
RadialDistribution_ZernikePhase_WT_allele_5_1
RadialDistribution_ZernikePhase_WT_allele_5_3
RadialDistribution_ZernikePhase_WT_allele_5_5
RadialDistribution_ZernikePhase_WT_allele_6_0
RadialDistribution_ZernikePhase_WT_allele_6_2
RadialDistribution_ZernikePhase_WT_allele_6_4
RadialDistribution_ZernikePhase_WT_allele_6_6
RadialDistribution_ZernikePhase_WT_allele_7_1
RadialDistribution_ZernikePhase_WT_allele_7_3
RadialDistribution_ZernikePhase_WT_allele_7_5
RadialDistribution_ZernikePhase_WT_allele_7_7
RadialDistribution_ZernikePhase_WT_allele_8_0
RadialDistribution_ZernikePhase_WT_allele_8_2
RadialDistribution_ZernikePhase_WT_allele_8_4
RadialDistribution_ZernikePhase_WT_allele_8_6
RadialDistribution_ZernikePhase_WT_allele_8_8
RadialDistribution_ZernikePhase_WT_allele_9_1
RadialDistribution_ZernikePhase_WT_allele_9_3
RadialDistribution_ZernikePhase_WT_allele_9_5
RadialDistribution_ZernikePhase_WT_allele_9_7
RadialDistribution_ZernikePhase_WT_allele_9_9
RadialDistribution_ZernikePhase_phase_0_0
RadialDistribution_ZernikePhase_phase_1_1
RadialDistribution_ZernikePhase_phase_2_0
RadialDistribution_ZernikePhase_phase_2_2
RadialDistribution_ZernikePhase_phase_3_1
RadialDistribution_ZernikePhase_phase_3_3
RadialDistribution_ZernikePhase_phase_4_0
RadialDistribution_ZernikePhase_phase_4_2
RadialDistribution_ZernikePhase_phase_4_4
RadialDistribution_ZernikePhase_phase_5_1
RadialDistribution_ZernikePhase_phase_5_3
RadialDistribution_ZernikePhase_phase_5_5
RadialDistribution_ZernikePhase_phase_6_0
RadialDistribution_ZernikePhase_phase_6_2
RadialDistribution_ZernikePhase_phase_6_4
RadialDistribution_ZernikePhase_phase_6_6
RadialDistribution_ZernikePhase_phase_7_1
RadialDistribution_ZernikePhase_phase_7_3
RadialDistribution_ZernikePhase_phase_7_5
RadialDistribution_ZernikePhase_phase_7_7
RadialDistribution_ZernikePhase_phase_8_0
RadialDistribution_ZernikePhase_phase_8_2
RadialDistribution_ZernikePhase_phase_8_4
RadialDistribution_ZernikePhase_phase_8_6
RadialDistribution_ZernikePhase_phase_8_8
RadialDistribution_ZernikePhase_phase_9_1
RadialDistribution_ZernikePhase_phase_9_3
RadialDistribution_ZernikePhase_phase_9_5
RadialDistribution_ZernikePhase_phase_9_7
RadialDistribution_ZernikePhase_phase_9_9
Texture_AngularSecondMoment_TPM_allele_3_00_256
Texture_AngularSecondMoment_TPM_allele_3_01_256
Texture_AngularSecondMoment_TPM_allele_3_02_256
Texture_AngularSecondMoment_TPM_allele_3_03_256
Texture_AngularSecondMoment_WT_allele_3_00_256
Texture_AngularSecondMoment_WT_allele_3_01_256
Texture_AngularSecondMoment_WT_allele_3_02_256
Texture_AngularSecondMoment_WT_allele_3_03_256
Texture_AngularSecondMoment_phase_3_00_256
Texture_AngularSecondMoment_phase_3_01_256
Texture_AngularSecondMoment_phase_3_02_256
Texture_AngularSecondMoment_phase_3_03_256
Texture_Contrast_TPM_allele_3_00_256
Texture_Contrast_TPM_allele_3_01_256
Texture_Contrast_TPM_allele_3_02_256
Texture_Contrast_TPM_allele_3_03_256
Texture_Contrast_WT_allele_3_00_256
Texture_Contrast_WT_allele_3_01_256
Texture_Contrast_WT_allele_3_02_256
Texture_Contrast_WT_allele_3_03_256
Texture_Contrast_phase_3_00_256
Texture_Contrast_phase_3_01_256
Texture_Contrast_phase_3_02_256
Texture_Contrast_phase_3_03_256
Texture_Correlation_TPM_allele_3_00_256
Texture_Correlation_TPM_allele_3_01_256
Texture_Correlation_TPM_allele_3_02_256
Texture_Correlation_TPM_allele_3_03_256
Texture_Correlation_WT_allele_3_00_256
Texture_Correlation_WT_allele_3_01_256
Texture_Correlation_WT_allele_3_02_256
Texture_Correlation_WT_allele_3_03_256
Texture_Correlation_phase_3_00_256
Texture_Correlation_phase_3_01_256
Texture_Correlation_phase_3_02_256
Texture_Correlation_phase_3_03_256
Texture_DifferenceEntropy_TPM_allele_3_00_256
Texture_DifferenceEntropy_TPM_allele_3_01_256
Texture_DifferenceEntropy_TPM_allele_3_02_256
Texture_DifferenceEntropy_TPM_allele_3_03_256
Texture_DifferenceEntropy_WT_allele_3_00_256
Texture_DifferenceEntropy_WT_allele_3_01_256
Texture_DifferenceEntropy_WT_allele_3_02_256
Texture_DifferenceEntropy_WT_allele_3_03_256
Texture_DifferenceEntropy_phase_3_00_256
Texture_DifferenceEntropy_phase_3_01_256
Texture_DifferenceEntropy_phase_3_02_256
Texture_DifferenceEntropy_phase_3_03_256
Texture_DifferenceVariance_TPM_allele_3_00_256
Texture_DifferenceVariance_TPM_allele_3_01_256
Texture_DifferenceVariance_TPM_allele_3_02_256
Texture_DifferenceVariance_TPM_allele_3_03_256
Texture_DifferenceVariance_WT_allele_3_00_256
Texture_DifferenceVariance_WT_allele_3_01_256
Texture_DifferenceVariance_WT_allele_3_02_256
Texture_DifferenceVariance_WT_allele_3_03_256
Texture_DifferenceVariance_phase_3_00_256
Texture_DifferenceVariance_phase_3_01_256
Texture_DifferenceVariance_phase_3_02_256
Texture_DifferenceVariance_phase_3_03_256
Texture_Entropy_TPM_allele_3_00_256
Texture_Entropy_TPM_allele_3_01_256
Texture_Entropy_TPM_allele_3_02_256
Texture_Entropy_TPM_allele_3_03_256
Texture_Entropy_WT_allele_3_00_256
Texture_Entropy_WT_allele_3_01_256
Texture_Entropy_WT_allele_3_02_256
Texture_Entropy_WT_allele_3_03_256
Texture_Entropy_phase_3_00_256
Texture_Entropy_phase_3_01_256
Texture_Entropy_phase_3_02_256
Texture_Entropy_phase_3_03_256
Texture_InfoMeas1_TPM_allele_3_00_256
Texture_InfoMeas1_TPM_allele_3_01_256
Texture_InfoMeas1_TPM_allele_3_02_256
Texture_InfoMeas1_TPM_allele_3_03_256
Texture_InfoMeas1_WT_allele_3_00_256
Texture_InfoMeas1_WT_allele_3_01_256
Texture_InfoMeas1_WT_allele_3_02_256
Texture_InfoMeas1_WT_allele_3_03_256
Texture_InfoMeas1_phase_3_00_256
Texture_InfoMeas1_phase_3_01_256
Texture_InfoMeas1_phase_3_02_256
Texture_InfoMeas1_phase_3_03_256
Texture_InfoMeas2_TPM_allele_3_00_256
Texture_InfoMeas2_TPM_allele_3_01_256
Texture_InfoMeas2_TPM_allele_3_02_256
Texture_InfoMeas2_TPM_allele_3_03_256
Texture_InfoMeas2_WT_allele_3_00_256
Texture_InfoMeas2_WT_allele_3_01_256
Texture_InfoMeas2_WT_allele_3_02_256
Texture_InfoMeas2_WT_allele_3_03_256
Texture_InfoMeas2_phase_3_00_256
Texture_InfoMeas2_phase_3_01_256
Texture_InfoMeas2_phase_3_02_256
Texture_InfoMeas2_phase_3_03_256
Texture_InverseDifferenceMoment_TPM_allele_3_00_256
Texture_InverseDifferenceMoment_TPM_allele_3_01_256
Texture_InverseDifferenceMoment_TPM_allele_3_02_256
Texture_InverseDifferenceMoment_TPM_allele_3_03_256
Texture_InverseDifferenceMoment_WT_allele_3_00_256
Texture_InverseDifferenceMoment_WT_allele_3_01_256
Texture_InverseDifferenceMoment_WT_allele_3_02_256
Texture_InverseDifferenceMoment_WT_allele_3_03_256
Texture_InverseDifferenceMoment_phase_3_00_256
Texture_InverseDifferenceMoment_phase_3_01_256
Texture_InverseDifferenceMoment_phase_3_02_256
Texture_InverseDifferenceMoment_phase_3_03_256
Texture_SumAverage_TPM_allele_3_00_256
Texture_SumAverage_TPM_allele_3_01_256
Texture_SumAverage_TPM_allele_3_02_256
Texture_SumAverage_TPM_allele_3_03_256
Texture_SumAverage_WT_allele_3_00_256
Texture_SumAverage_WT_allele_3_01_256
Texture_SumAverage_WT_allele_3_02_256
Texture_SumAverage_WT_allele_3_03_256
Texture_SumAverage_phase_3_00_256
Texture_SumAverage_phase_3_01_256
Texture_SumAverage_phase_3_02_256
Texture_SumAverage_phase_3_03_256
Texture_SumEntropy_TPM_allele_3_00_256
Texture_SumEntropy_TPM_allele_3_01_256
Texture_SumEntropy_TPM_allele_3_02_256
Texture_SumEntropy_TPM_allele_3_03_256
Texture_SumEntropy_WT_allele_3_00_256
Texture_SumEntropy_WT_allele_3_01_256
Texture_SumEntropy_WT_allele_3_02_256
Texture_SumEntropy_WT_allele_3_03_256
Texture_SumEntropy_phase_3_00_256
Texture_SumEntropy_phase_3_01_256
Texture_SumEntropy_phase_3_02_256
Texture_SumEntropy_phase_3_03_256
Texture_SumVariance_TPM_allele_3_00_256
Texture_SumVariance_TPM_allele_3_01_256
Texture_SumVariance_TPM_allele_3_02_256
Texture_SumVariance_TPM_allele_3_03_256
Texture_SumVariance_WT_allele_3_00_256
Texture_SumVariance_WT_allele_3_01_256
Texture_SumVariance_WT_allele_3_02_256
Texture_SumVariance_WT_allele_3_03_256
Texture_SumVariance_phase_3_00_256
Texture_SumVariance_phase_3_01_256
Texture_SumVariance_phase_3_02_256
Texture_SumVariance_phase_3_03_256
Texture_Variance_TPM_allele_3_00_256
Texture_Variance_TPM_allele_3_01_256
Texture_Variance_TPM_allele_3_02_256
Texture_Variance_TPM_allele_3_03_256
Texture_Variance_WT_allele_3_00_256
Texture_Variance_WT_allele_3_01_256
Texture_Variance_WT_allele_3_02_256
Texture_Variance_WT_allele_3_03_256
Texture_Variance_phase_3_00_256
Texture_Variance_phase_3_01_256
Texture_Variance_phase_3_02_256
Texture_Variance_phase_3_03_256
